# A trove of antiviral TRIM family E3 ligases in reptiles

**DOI:** 10.1101/2025.06.23.661133

**Authors:** Ian N. Boys, Meghan R. Quinlan, Nels C. Elde

## Abstract

Scaled reptiles (squamates) naturally encounter orthoflaviviruses and in some cases robustly resist infection. To identify antiviral defenses encoded in reptile genomes, we screened a green iguana cDNA library and discovered a reptilian TRIM-family E3 ubiquitin ligase that reduces dengue virus replication ∼10,000-fold in human cells. Experimental evolution identified orthoflavivirus capsid as a key determinant of harbiTRIM-mediated restriction, revealing a convergence of TRIMs on viral capsids as targets during viral infections.

HarbingerTRIM is situated near an endogenized *Harbinger* transposon in various copy numbers in squamate genomes. Analysis of a sampling of reptile harbiTRIM variants revealed distinct antiviral properties, highlighting the immune diversity present in non-mammal animal genomes as a largely untapped reservoir of antiviral defenses.
