## Supplemental Sequences Accesions for "A trove of antiviral TRIM family E3 ligases in reptiles"

### Sheet: Accessions  and harbiTRIM seq.
iguana_BTN_pry-spry-domain		aatgtaacactggatccagatacagcacaccatgacttgatcctgtctgcagaccagaagaatgtcatacaaggcttcctgtggcacaggctccctgaccatcctcacagatttgatacagagcgctgcgtgttggggaaggagggtttttcctcagggaggcattactgggaagtggaagtaggcgaagaagggtattgggccgtgggggtggctagggattctgtcaggaggaaagggagGtttagccttgatcctgatgaaggaatctgggctgtggaaaagtactgggtccaaactgtccagtaccaagctcttaccatcccacagacccctctgccActgcgcaagagacccaggagacttgggatatacttggattatgaaatggaagaggtg…
iguana_harbiTRIM_CDS		ATGGCTGCCGGCGGGAATCCCTCCGTGAAGCTCCAGGACGAAGCGACCTGCGCCATCTGCCTGGATTACTTTAAGGACCCGGTGATGATCGTCGTCTGCGGGCACAACTTTTGCCGAGCCTGCATCGGCCAATACCAGGAGGCCGGGTCGGGCCACGATCAGTCCCGGTGTCCCCAGTGCAGAATCCATTTCCTTTCGGGCAGCCTCCGGCCCAACAGGGACCTGGGGAATCTGGTGGACGCGATCCGGCAGCTCCGCCTGAGCGACCCCGTTTCGGGGTCGAAGAGATCGAACCCGAGCTGGAAGGTGTGCGAGAAGCACGCCGAAGCCGCCAAGCTTTTCTGCCAGGAGGACAAAGCCTTCCTCTGCCTGGTCTGCAGAGAGTCCCGAGCTCATAAG…
XM_060759386.2
XM_067463364.1
XM_067463351.1
XM_060270853.1
XM_035105027.2
XM_035106984.2
XM_060270861.1
XM_060270855.1
XM_035106987.2
XM_060239254.1
XM_060238766.1
XM_060238767.1
XM_060239263.1
XM_060239261.1
XM_060239250.1
XM_060239249.1
XM_060239255.1
XM_060239253.1
XM_060238765.1
XM_020777528.1
XM_020777535.1
XM_020777526.1
XM_020777533.1
XM_053295997.1
XM_053287828.1
XM_053302967.1
XM_053302966.1
XM_053293405.1
XM_054978680.1
XM_054976459.1
XM_054976458.1_cds1
XM_054976458.1_cds2
XM_054976457.1
XM_053379005.1
XM_053378956.1
XM_053378765.1
XM_053378764.1
XM_053378966.1
XM_053378997.1
XM_053379042.1
XM_033141496.1
XM_033141517.1
XM_033141497.1
XM_033141533.1
XM_033141505.1
XM_033141520.1
XM_033141495.1
XM_042455062.1
XM_042455066.1
XM_042455007.1
XM_042455000.1
XM_042455067.1
XM_042447427.1
XM_008105630.3
XM_008105632.3
XM_062969547.1

### Sheet: other ORFs
IFN Kappa ORF
ATGGTCACCAAAGTCTGGCTTTTGTACGTTGGCCTTGCCATGGCTCTCATCACTGAAATCTCATCCCAGGACTGTGCCCACCTTCACAGCAGGCTGCGGCAAGCCAATCTGGCCCACCTGGGACTTCTGAACAGCAAAATGGGACCCACCATTCCTCAACAATGCATCAATGATGTATTCAGCTTCTCCCCCAAGGAAGAGCTCCCAACAGACATGGATGTCTTTGAGGAGGAAAGTGCCAAGGCAGCCATCCAAGAAGTCCTCCAACAAGCAGGCCATGTCTTCAGTCAGAATTGTACTGAAATGCCGTGGGAGGAGGACTCCGTAAGAGCTCTCTGTGCTGGACTGGATCAGCAAAGTGAGAACCTGAAGAGCTGTCTGAGTGCATCTCCAAGGAGT…
Genscript codon-optimzed ORFs
XP_054832434.1_pSCRPSY_MCS	GCGGCCGCATGGCTACCTCTGGCGATCCTGCCGCCGCACTGCAGGAGGAAGCTACCTGCAGCATCTGCCTCGACTACTTCCAGGACCCCCTCATGATCACCGACTGCGGCCACAACTTCTGTAGAACCTGTATCACCCAGTACAGAGAGAAGCTGGATCTTGGAGCCAGCTGCTGTCCTGAGTGCAGAAAGCCTTTCAGCTGGGCCAACCTGCAGACCAACCGGAGACTGGGGAATGTGGCCGAGCTGATCCAACAGCTGAGACTGCACCGGCTGAGCGAGCCTGATGGCGAACAGGGAGTGTGCGGCAAACACAAGGAAGTGCTGAAGCTGTTCTGCCCTAAGGATGGCGCTTTTCTGTGCCTGATTTGCAAGGAAAGCAGAGCCCATAAGACTCACG…
XP_054832433.1_pSCRPSY_MCS	GCGGCCGCATGGCCACCCCTAACCCCGAGAAATTCCTGCAGGACGAGGCTACCTGCAGCATCTGCCTGGATTACTTCCAGGATCCTGTGATGGTGATCAACTGCGGACACAACTTCTGCAGAAACTGCATCACCCAGTGTTGTGAAGGCTCTCCTTTCAAGGCCATCCCCTGCCCTCAGTGCCGGAGACCTTTCCCCTGGAAGAACCTGCACCCTAATAGACACCTGTGGAACATTGTTGATCTGGCCAAGCAGTTCAGCAACAAGCGGGCCAATGAGACAGGCGACCTGTGCCAGAAGCACAGAGAGCCTCTGAAGCTTTTTTGCGAGCACGACCAAACACCTATTTGTGTGGTGTGCGACCGGAGCAAGGCCCATAAGAATCACAGCGTGGTGCCAA…
XP_034962875.1_pSCRPSY_MCS	GCGGCCGCATGGCCGCTCCTAACCCTGAGAAGAGCCTGCAGGACGAGGCCACCTGCTCCATCTGCCTGGACTACTTCCAGAACCCTATGATGGTGATCGACTGTGGCCACAACTTCTGCAGAGATTGCATCGCCCAGTGCTGCGAGGGCAGCATCGCCAATGTGTTTTCTTGTCCTCAGTGTAGAAAGCCCTTCCCCTGGCAGAACCTGCGGCCTAATAGACACCTGTGGAACATCGTCGAGCTGGCCATGCAGTTCAGCATGCGGAGAGCCAAAGAGTCTGGAGAACAAAAGCTCTGCAAGAAACATCAGGAGCCTCTGAAGCTGTTTTGCGAGTACGACCAGACATCTATCTGCGTGGTGTGCGACAGGAGCAAGCTGCATAAGTACCACAACGTGA…
XP_060126838.1_pSCRPSY_MCS	GCGGCCGCATGGCCGCTGCCGGCGATCCATCTATAACACTGCAGGACGAAGCCACCTGCAGCATCTGTCTTGATTATTTCAGAGATCCTGTGATGATTATCGACTGCGGCCACAGCTTCTGCCGGCCTTGTATCGCCCAATGCCCCGAGGGCCCTGGCAGAGACCTGTCTAGCTGCCCTCAGTGTAGGATCGCCTTCCCTAGAGGCAACCTGCAGCCTAATAGACACCTGGCCAACATGGCTGAGGCCATCCAGAGACTGCGGCTGCAGCGGCTGAGCCTGGCTGAGGGCGAACCTAAGAAAGAAGCCCCTAAGCTGTGCGGCAAGCACTACGAGGCTCTGCGGCTGTTTTGCCAGGAGGACAGGGCCTTTATCTGCCTCGTGTGCAGAGAGAGCCGGG…
XP_060126836.1_pSCRPSY_MCS	GCGGCCGCATGGCCGCTGCTGGCGATCCTAGCATCACCCTGCAGGACGAGGTCACATGCAGCATCTGTCTCGATTATTTCCGGGACCCAGTGATGATCATCGACTGCGGCCACAGCTTCTGCAGAGCCTGCATCAGCCAGTGTCCTGAGGGTCCTGGCAGAGACCTGAGCAGCTGCCCTCAGTGCAGAATCGCCTTTCCAAGGGGCAACCTGCGCCCCAACCGCCACCTGGCCAATATGGCCGAAGCTATCCAGAGACTGCGGCTGCAGTGCCTGAGCCTGGCCGAGGGCGAGCCCAAGAAGGAAGCCCCTAAGCTGTGTGGCAAGCACTACGAAGCCCTGCGGCTTTTTTGCCAGGAGGACAGAGCCTTCATCTGCCTCGTGTGCAGAGAAAGCAGAG…
XP_034962878.2_pSCRPSY_MCS	GCGGCCGCATGGCCGCTGCTGGAGACCCCAGCATCACCCTGCAGGACGAGGCGACCTGCAGCATTTGCCTGGACTACTTCAGAGACCCCGTGATGATCATCGATTGCGGCCACAGCTTCTGCCGTCCTTGCATCGCCCAGTGCCCTGAGGGCCCTGGCAGAGATCTGTCTTCTTGTCCTCAGTGTCGGATCGCTTTCCCCAGAGGCAACCTGAGACCTAATAGACACCTGGCCAACATGGCCGAGGCCATCCAGAGACTGAGACAGCAGAGACTGAGCCTGGCCCAGGGCGAGTCTAAGAAAAAAGCCCCTAAGCTGTGTGGCAAACACTACGAGGCCCTGAGACTGTTCTGCCAGGAGGACAGAGCCTTCATCTGCCTGGTCTGCAGAGAAAGCAGGG…
XP_054834655.1_pSCRPSY_MCS	GCGGCCGCATGGCCACCGCTAATCCTGCTAAAACCCTGCAGGACGACGCCACATGCTCTATCTGTCTGGACTACTTCCAAGACCCCGTGATGATCATCGAGTGCGGGCACAACTTCTGCAGAGCCTGTATCACCAAGTACTGGAAGGCTAGCGATTGCTCCGCCTGCTGCCCTGAGTGTAGACAGCTGTTCAGCTGGAAAAACCTGAAGCCAAACAGACAGCTGGGCAACATGGTGGAAACAGCCAAGCAGCTCAACCTGCAACTGAAGAATTCTTCTGAGAAAGAAAGAATGTGCGAGGAACACCAGAAACCTCTGACCGTGTTCTGCAAGACAGACCAGACACTGATCTGTACCGTGTGCGACCGGAGCAAGGCCCATAGAAACCACGAGGTGGTCC…
XP_034960918.2_pSCRPSY_MCS	GCGGCCGCATGGCCACAGCCGACCCCGCTAAGCACCTGCAGGACGAAGTGACCTGCAGCATTTGCCTGGACTACTTCAAGGACCCAGTGATGATCACAGAGTGCCAGCATGATTTTTGCAGAAGCTGCATCACCAAGTACTGGAAGCGGTCTGGCGCCAGCATCTGCTGCCCTGACTGTCGGCGCAAAGCCAGCTGGCAGAGCCTGAAACCAAATAGAAGGCTGGCTAATATGGTAGAAGCCGCCAAACAGCTGCGGCTCCAACTCGAGCAGAGCCCTGGCAGAGAGAAGATGTGCAAGGAACACAGAAAGCCCCTGAGCCTGTTCTGTAAAACCGAAAACACCCTGATTTGTATGTTCTGCGAAAGATCCAAGGCCCACAGAAACCACAGAGTGATCA…
