## Supplemental Oligos for "A trove of antiviral TRIM family E3 ligases in reptiles"

### Sheet: DNA oligos
Cloning harbiTRIM (untagged) into pSCRPSY
scr_mcs_fwd_NotI	gctaGCGGCCGCaccATGGCTGCCGGCGGGAATC
scr_mcs_rev_XbaI	ccagcaTCTAGAttaACACAGCCGTAGAGAAGTCGATG
Cloning 1x FLAG tagged harbiTRIM
scr_mcs_rev_flag1_XbaI	gtctttatagtcactacctccgccaccACACAGCCGTAGAGAAGTCG
scr_mcs_rev_flag2_XbaI	ccagcaTCTAGAttacttatcatcatcgtctttatagtcactacctccgc
Cloning 3x FLAG tagged harbiTRIM
igig_TRIM_3xFLAG_rev_1	CATGATCCTTGTAGTCTCCATCGTGGTCCTTATAGTCactacctccgccaccACACAGCCGTAGAGAAGTC
igig_TRIM_3xFLAG_rev_2	ccagcaTCTAGAttaCTTATCGTCGTCATCTTTGTAGTCAATATCATGATCCTTGTAGTCTCCATCG
Cloning of 2S RING domain mutant harbiTRIM (mutagenesis by overlap extension PCR)
cys/ser double mutant	GCTCCAGGACGAAGCGACCTCCGCCATCTCCCTGGATTACTTTAAGGACC
cys/ser double mutant (rc)	GGTCCTTAAAGTAATCCAGGGAGATGGCGGAGGTCGCTTCGTCCTGGAGC
Cloning iguana type I IFN into pSCRPSY
scr_mcs_fwd(kappa)_NotI	gctaGCGGCCGCaccATGGTCACCAAAGTCTG
scr_mcs_rev	ccagcaTCTAGAttaAGCTTCATTTGGGATCACTG
CRISPR genotyping primers
igig_trim_locus_crisprSeqFwd	cttccagctctccggtaccaaagcg
trim_crispr_pcr_3r	GATCCTGGTAGTCCTGAACCGCCTCC
stat1_crispr_pcr_1f	caaatgagtgtgttttgattccacaggATGAG
stat1_crispr_pcr_1r	ggacgcgcttatatccttacttcggac
YFV-17D tiling PCR primers
YFVwalk_1f	AATCCTGTGTGCTAATTGAGGT
YFVwalk_1r	CCAACAGCCAAGACCAGTAG
YFVwalk_2f	GGCAACTGCACAACAAACA
YFVwalk_2r	CCTGACAGGGCATCAAACT
YFVwalk_3f	TGGACATCTCACTAGAGACAGTAG
YFVwalk_3r	TCACCTCAATCAGCACTTCATC
YFVwalk_4f	GGACACAAATGACAACAACCTTTA
YFVwalk_4r	CTTCTCCACATCTCATGCTCAA
YFVwalk_5f	GGTTGGCATCAACACAAGAAAC
YFVwalk_5r	CGTGGTGGATCTGGTTGATTT
YFVwalk_6f	ACCATAGACTGCGATGGATCT
YFVwalk_6r	GCAAGATGGTATTTGATGCTTTCC
YFVwalk_7f	AGACAGGGACCAAAGCAAAT
YFVwalk_7r	CCTAGCTCTCCTGACATGAAAC
YFVwalk_8f	GCATATTTGGGCGAAGGAGTA
YFVwalk_8r	TTAGCATTGTCGGGATCTCTTG
YFVwalk_9f	GATTCCATCTTGGGCTTCAGTA
YFVwalk_9r	CAGGACCACCACACTCTTTC
YFVwalk_10f	CCATGCCACCCTAACTTACA
YFVwalk_10r	CTTGCCACGAAAGCCAAAC
YFVwalk_11f	CCACTTCGTATCTCCGCATC
YFVwalk_11r	TTGTCTTGGATGGACCTTTGT
YFVwalk_12f	CCACTCTGAGGAAGGCTCTA
YFVwalk_12r	GGCTGGTGTTTCCCTCTATG
YFVwalk_13f	GGTCAGTGGCTGGAATTCAATA
YFVwalk_13r	CAAGAACTCTCACGGTCCTTTC
YFVwalk_14f	TGTGGAGGTGGATCGTGATA
YFVwalk_14r	GTTGTGTCAGTCATTGCCATTC
YFVwalk_15f	AGAATGAGGCGTCCAACTG
YFVwalk_15r	GTGATGTGGGCTCATGTAGTT
YFVwalk_16f	CTGTCCAAGACCCAAAGTTCT
YFVwalk_16r	CAATGAGCTCGTCCTGTTCT
YFVwalk_17f	GCAGAAGCAGAGATGGTGATAC
YFVwalk_17r	CCGTGGTTTATATCCCGGTTTC
YFVwalk_18f	CAACATGTGGTCACTGATGTATTT
YFVwalk_18r	TTGTGTTTGTCATCCAAAGGTC
clone YFV capsid to pEF (including mutant and MYC-tagged variant)
yfv cap fwd wt (notag)	ggagtGGTaccATGTCTGGTCGTAAAGCTCAGGGAAAAACC
yfv cap fwd wt 1 (myc, use myc uni for pcr2)	GGAACAAAAACTCATCTCAGAAGAGGATCTGggttctATGTCTGGTCGTAAAGCTCAG
yfv cap fwd mut (notag)	ggagtGGTaccATGTCTGGTCGTgAAGCTCAGGGAAAAACC
yfv cap fwd mut 1 (myc, use myc uni for pcr2)	GGAACAAAAACTCATCTCAGAAGAGGATCTGggttctATGTCTGGTCGTgAAGCTCAG
yfv cap rev (for all)	CACTAgcggccgctcaACGGCGTTTCCTTGAGGACAATCCTC
pEF_MYC_Nter_FWD (universal, used as PCR 2)	ggagtGGTaccATGGAACAAAAACTCATCTCAGAAGAGG
clone DENV capsid to pEF
pEF_DV2_cap_FWD	ggagtGGTaccATGaataaccaacggaaaaaggcgaaaaacacg
pEF_DV2_cap_rev	CACTAgcggccgctcatctgcgtctcctattcaagatgttcagc
Gibson assembly to clone pACNR_yf17dx_dC26-37_HiBiT
17d_c_hibit_frag1_fwd	cgtgtcgacgcggccgctagc	NotI cut site
17d_c_hibit_frag1_rev	TGATATCTTTTTAAACAAcCTCCAtCCaGAaACgtttgacaaggagcgaactcctcg	SOE fragments, paste into pACNR vector
17d_c_hibit_frag2_fwd	GTtTCtGGaTGGAGgTTGTTTAAAAAGATATCAagacctggaccttcaagaggtgttc
17d_c_hibit_frag2_rev	gactgcgtccatgtacacgcgtgtgg
Cloning Primers for Recombinant harbiTRIM-resistant virus
mutYFV cap gibson frag1 rev (k/e)	cctgagcttCacgaccagacatgttctggtcagttctctgctaatcgc
mutYFV cap gibson frag2 fwd (k/e)	gcgattagcagagaactgaccagaacatgtctggtcgtGaagctcagg
mutYFV cap gibson frag1 rev (k)	cctgagctttacgaccagacatgttctggtcagttctctgctaatcgc
mutYFV cap gibson frag2 fwd (k)	gcgattagcagagaactgaccagaacatgtctggtcgtaaagctcagg
mutYFV cap gibson frag2 rev	gcacagtcagaacatcatgggaacggcgtttccttgaggacaatc
mutYFV cap gibson frag3 fwd	gattgtcctcaaggaaacgccgttcccatgatgttctgactgtgc
qPCR Primers
Hsap_mx1_qpcr_fwd	GATACCTACTGGGCTGCATTC
Hsap_mx1_qpcr_rev	GCTGGGTTCCATATTGGTAGAG
human MX1 fwd	CACACCGTGACGGATATGGT
human MX1 rev	TTTGGACTTGGCGGTTCTGT
Iig_MX_qPCR_1_F	GGTGAAGGAGTGGGCATTAG
Iig_MX_qPCR_1_R	CCTGGCAGATCAATCAGAGTAAG
Iig_GAPDH_qpcr_1_F	GGAGAAACCAGCCAAGTATGA
Iig_GAPDH_qpcr_1_R	CAACCTGGTCCTCTGTGTATC

### Sheet: gRNAs
harbiTRIM_142
mC*mU*mG*rCrArUrCrGrGrCrCrArArUrArCrCrArGrGrGrUr
UrUrUrArGrArGrCrUrArGrArArArUrArGrCrArArGrUrUrAr
ArArArUrArArGrGrCrUrArGrUrCrCrGrUrUrArUrCrArArCr
UrUrGrArArArArArGrUrGrGrCrArCrCrGrArGrUrCrGrGrUr
GrCrU*mU*mU*mU
harbiTRIM_180
mG*mA*mG*rArUrCrGrArArCrCrCrGrArGrCrUrGrGrArGrUr
UrUrUrArGrArGrCrUrArGrArArArUrArGrCrArArGrUrUrAr
ArArArUrArArGrGrCrUrArGrUrCrCrGrUrUrArUrCrArArCr
UrUrGrArArArArArGrUrGrGrCrArCrCrGrArGrUrCrGrGrUr
GrCrU*mU*mU*mU
harbiTRIM_59
mA*mG*mG*rArArArUrGrGrArUrUrCrUrGrCrArCrUrGrGrUr
UrUrUrArGrArGrCrUrArGrArArArUrArGrCrArArGrUrUrAr
ArArArUrArArGrGrCrUrArGrUrCrCrGrUrUrArUrCrArArCr
UrUrGrArArArArArGrUrGrGrCrArCrCrGrArGrUrCrGrGrUr
GrCrU*mU*mU*mU
STAT1_55
mU*mC*mA*rGrArCrArArUrArUrCrUrGrGrCrArCrArGrGrUr
UrUrUrArGrArGrCrUrArGrArArArUrArGrCrArArGrUrUrAr
ArArArUrArArGrGrCrUrArGrUrCrCrGrUrUrArUrCrArArCr
UrUrGrArArArArArGrUrGrGrCrArCrCrGrArGrUrCrGrGrUr
GrCrU*mU*mU*mU
STAT1_206
mU*mC*mA*rGrCrArGrArUrCrArGrArUrGrCrArGrGrUrGrUr
UrUrUrArGrArGrCrUrArGrArArArUrArGrCrArArGrUrUrAr
ArArArUrArArGrGrCrUrArGrUrCrCrGrUrUrArUrCrArArCr
UrUrGrArArArArArGrUrGrGrCrArCrCrGrArGrUrCrGrGrUr
GrCrU*mU*mU*mU
STAT1_g31
mC*mA*mA*rArArGrGrUrUrCrUrGrGrArArCrArGrCrArGrUr
UrUrUrArGrArGrCrUrArGrArArArUrArGrCrArArGrUrUrAr
ArArArUrArArGrGrCrUrArGrUrCrCrGrUrUrArUrCrArArCr
UrUrGrArArArArArGrUrGrGrCrArCrCrGrArGrUrCrGrGrUr
GrCrU*mU*mU*mU
NTC_g44	Negative (nontargeting) control guide.
mG*mG*mG*rCrGrArGrGrArGrCrUrGrUrUrCrArCrCrGrGrUr
UrUrUrArGrArGrCrUrArGrArArArUrArGrCrArArGrUrUrAr
ArArArUrArArGrGrCrUrArGrUrCrCrGrUrUrArUrCrArArCr
UrUrGrArArArArArGrUrGrGrCrArCrCrGrArGrUrCrGrGrUr
GrCrU*mU*mU*mU
NTC_g33	Negative (nontargeting) control guide.
mC*mA*mA*rGrArUrCrCrGrCrCrArCrArArCrArUrCrGrGrUr
UrUrUrArGrArGrCrUrArGrArArArUrArGrCrArArGrUrUrAr
ArArArUrArArGrGrCrUrArGrUrCrCrGrUrUrArUrCrArArCr
UrUrGrArArArArArGrUrGrGrCrArCrCrGrArGrUrCrGrGrUr
GrCrU*mU*mU*mU
